# The genomic basis of domestic colonisation and dispersal in Chagas disease vectors

**DOI:** 10.1101/2021.04.27.441467

**Authors:** Luis E Hernandez-Castro, Anita G Villacís, Arne Jacobs, Bachar Cheaib, Casey C Day, Sofía Ocaña-Mayorga, Cesar A Yumiseva, Antonella Bacigalupo, Björn Andersson, Louise Matthews, Erin L Landguth, Jaime A Costales, Martin S Llewellyn, Mario J Grijalva

## Abstract

The biology of vector adaptation to the human habitat remains poorly understood for many arthropod-borne diseases but underpins effective and sustainable disease control. We adopted a landscape genomics approach to investigate gene flow, signatures of local adaptation, and drivers of population structure among multiple linked wild and domestic population pairs in *Rhodnius ecuadoriensis*, an important vector of Chagas Disease. Evidence of high triatomine gene flow (F_ST_) between wild and domestic ecotopes at sites throughout the study area indicate insecticide-based control will be hindered by constant re-infestation of houses. Genome scans revealed genetic loci with strong signal of local adaptation to the domestic setting, which we mapped to annotated regions in the *Rhodnius prolixus* genome. Our landscape genomic mixed effects models showed *Rhodnius ecuadoriensis* population structure and connectivity is driven by landscape elevation at a regional scale. Our ecologically- and spatially-explicit vector dispersal model enables targeted vector control and recommends spatially discrete, periodic interventions to local authorities as more efficacious than current, haphazard approaches. In tandem, evidence for parallel genomic adaptation to colonisation of the domestic environment at multiple sites sheds new light on the evolutionary basis of adaptation to the human host in arthropod vectors.
