## Supplementary Table 1 for "The genomic basis of domestic colonisation and dispersal in Chagas disease vectors"

### Sheet: Sheet1
Supplementary Table 1. Rhodnius ecuadoriensis and Rhodnius prolixus (out group) samples proccessed in this study. Community name (collection site), 2-letter ID labels (code), province (Province), country 3-letter ISO code (Country), initial processed samples (N0), samples included after genotyping and quality control (Ni), geographic coordinates (Latitude, Longitude), altitude, and ecotope (Domes…
Collection site	Code	Province	Country	N0	Ni	Latitude	Longitude	Average altitude	Ecotope
									Domestic	Wild
Mangahurquillo	MG	Loja	ECU	5	0	-4.05806	-80.2681	279.8	-	-
San Francisco	SF	Loja	ECU	10	6	-4.00793	-80.1712	857	6	-
La Cienega	CG	Loja	ECU	20	13	-4.20966	-80.096	831.6	9	4
Algarrobillo	AB	Loja	ECU	10	0	-4.17334	-80.0596	766	-	-
Bramaderos	BR	Loja	ECU	20	15	-4.07583	-79.8465	1066.9	7	8
Limones	LM	Loja	ECU	12	11	-4.04674	-79.8062	1111.6	11	-
Sabanilla	SA	Loja	ECU	4	0	-4.03935	-79.7589	875	-	-
Ashimingo	AH	Loja	ECU	20	18	-4.04462	-79.7396	874	18	-
Naranjo Dulce	ND	Loja	ECU	16	15	-4.06381	-79.7024	1212.8	15	-
Higida	HG	Loja	ECU	10	10	-4.11156	-79.7704	1328	10	-
Tacoranga	TC	Loja	ECU	15	10	-4.13144	-79.7263	1182.1	10	-
Vega del Carmen	VC	Loja	ECU	19	11	-4.09797	-79.6042	1378	11	-
Coamine	CE	Loja	ECU	22	11	-4.12206	-79.6219	1360.6	9	2
Chirimoyos	CY	Loja	ECU	3	0	-4.1283	-79.5446	1167	-	-
Bella Maria	BM	Loja	ECU	19	3	-4.21168	-79.6018	1109	3	-
Chaquizhca	CQ	Loja	ECU	24	11	-4.23133	-79.5879	1189.5	9	2
Guara	GA	Loja	ECU	19	10	-4.26021	-79.5954	1306	10	-
Jacapo de Quillanga	JQ	Loja	ECU	2	0	-4.36387	-79.416	1542	-	-
La Extensa	EX	Loja	ECU	23	20	-4.04367	-79.3596	1250.8	20	-
San Jacinto	SJ	Loja	ECU	22	19	-4.09617	-79.3443	1241.5	10	9
El Huayco	HY	Loja	ECU	73	13	-4.09395	-79.348	1278	10	3
Camayos	YS	Loja	ECU	20	19	-4.43582	-79.5094	1328	19	-
Quisanga	QS	Loja	ECU	2	0	-4.42387	-79.5168	1640	-	-
Galapagos	GL	Loja	ECU	20	7	-4.34198	-79.433	1315.1	3	4
Tuburo	TR	Loja	ECU	19	8	-4.37399	-79.4275	1236	8	-
Santa Rosa	SS	Loja	ECU	19	10	-4.3958	-79.3894	1542.9	10	-
Naranjillo	NJ	Loja	ECU	10	4	-4.12836	-79.3319	1261	4	-
Ardanza	AZ	Loja	ECU	8	8	-4.29646	-79.5991	1384.6	-	8
San Antoni de Taparuca	NT	Loja	ECU	10	9	-4.41953	-79.6037	1188.17	-	9
Santa Rita	RT	Loja	ECU	10	6	-4.11422	-79.3447	1256.8	-	6
Tamarindo	TM	Loja	ECU	10	5	-4.046	-79.7194	1027	5	-
Rhodnius Prolixus	RP	Lara	VEN	6	6	Unknown	Unknown	-	6	-
